# Identification of Novel Scaffold Proteins for Improved Endogenous Engineering of Extracellular Vesicles

**DOI:** 10.1101/2023.05.17.541095

**Authors:** Wenyi Zheng, Julia Rädler, Helena Sork, Zheyu Niu, Samantha Roudi, Jeremy Bost, André Görgens, Ying Zhao, Doste Mamand, Xiuming Liang, Oscar Wiklander, Taavi Lehto, Dhanu Gupta, Joel Z. Nordin, Samir EL Andaloussi

**Affiliations:** Division of Biomolecular and Cellular Medicine, Department of Laboratory Medicine, Karolinska Institutet, Huddinge, Sweden; Institute of Technology, University of Tartu, Tartu, Estonia; Institute for Transfusion Medicine, University Hospital Essen, University of Duisburg-Essen, Essen, Germany; EVOX Therapeutics Limited, Oxford, United Kingdom; Clinical Research Center, Karolinska University Hospital, Stockholm, Sweden

**Author notes:** Equal contribution (Wenyi Zheng, Julia Rädler).

**Keywords:** exosome, extracellular vesicles, tetraspanin, endogenous loading

## Abstract

Extracellular vesicles (EVs) are gaining ground as next-generation drug delivery modalities. Genetic fusion of the protein of interest to a scaffold protein with high EV-sorting ability represents a robust cargo loading strategy. To address the paucity of such scaffold proteins we conducted a large-scale comparative study involving 244 candidate proteins. Their EV-sorting potential was evaluated using a simple but reliable assay that can distinguish intravesicular cargo proteins from surface and non-vesicular proteins. Notably, 24 proteins with conserved EV-sorting abilities across five types of producer cells were identified. Most of these are first to be reported including TSPAN2 and TSPAN3, which emerged as lead candidates, outperforming the well-known CD63 scaffold. Importantly, these engineered EVs show promise as delivery vehicles as demonstrated by *in vitro* and *in vivo* internalization studies with luminal cargo proteins as well as surface display of functional domains. The discovery of these novel scaffolds provides a new platform for EV-based engineering.
