## Supplementary Table 1 for "Identification of Novel Scaffold Proteins for Improved Endogenous Engineering of Extracellular Vesicles"

### Sheet: Primary Screening
Entry name	Total Secreted Tluc (AU)				Secretion efficiency (%)				Total secreted Tluc/Nluc (AU)				Intravesicular Tluc (AU)				Intravesicular Tluc (%)
	Mean	SD	RSD	Rank	Mean	SD	RSD	Rank	Mean	SD	RSD	Rank	Mean	SD	RSD	Rank	Mean
TSN2_HUMAN	2133155	215253	10.0908	48	1.89068	0.178737	9.45357	22	0.122096	0.0112729	9.23281	40	1.97888e+06	196156	9.91245	2	0.927973
TSN3_HUMAN	976860	90626.7	9.27734	95	0.920115	0.0755493	8.21086	96	0.0640177	0.0127586	19.9298	85	898993	86268.8	9.59616	8	0.920156
CD63_HUMAN	1.88362e+06	309327	16.4219	56	1.83697	0.225265	12.2629	25	0.107754	0.00865273	8.03012	47	1.67e+06	268778	16.0945	3	0.886925
TSN18_HUMAN	963790	110961	11.513	97	0.991561	0.107799	10.8716	85	0.0598333	0.00988486	16.5207	88	844519	105377	12.4777	10	0.875355
TSN7_HUMAN	1.18173e+06	132987	11.2536	87	0.997245	0.0916937	9.1947	84	0.0532011	0.0108912	20.4717	95	982498	114169	11.6203	7	0.831154
CD151_HUMAN	346560	44330.7	12.7917	138	0.253455	0.0373651	14.7423	203	0.0251517	0.00155858	6.19671	136	272953	34506.9	12.6421	15	0.78787
TSN9_HUMAN	558277	32691.9	5.85585	120	0.933707	0.0793648	8.49997	95	0.0278106	0.00672892	24.1955	128	438829	36567.2	8.3329	12	0.78515
CD82_HUMAN	83808.2	42563.4	50.7867	201	1.49094	0.750837	50.36	40	0.0102156	0.00306268	29.9805	179	65362.8	32509.1	49.7363	29	0.784629
gag_HIV	4.97713e+06	1.5326e+06	30.7928	11	7.3442	1.76521	24.0354	4	0.16872	0.0608354	36.0571	25	3.80988e+06	1.46506e+06	38.4543	1	0.725786
TSN8_HUMAN	361520	51938.8	14.3668	137	0.375645	0.0762756	20.3052	178	0.0197951	0.00378044	19.0978	150	248058	37740.3	15.2143	17	0.685485
TSN33_HUMAN	105686	15742.5	14.8954	195	0.204453	0.0176641	8.63969	212	0.0128836	0.00268192	20.8165	167	66227.8	5959.52	8.99852	28	0.631535
CD9_HUMAN	179375	24736.3	13.7903	171	0.663585	0.0749616	11.2965	128	0.0234632	0.00414348	17.6595	140	113424	19012.8	16.7626	21	0.63063
TSN13_HUMAN	402917	140545	34.8819	131	0.441054	0.157499	35.7098	170	0.0171245	0.00504008	29.4319	156	255400	104737	41.0091	16	0.622998
CD53_HUMAN	1.4012e+06	213981	15.2713	77	1.53605	0.126207	8.21638	39	0.103587	0.0155924	15.0525	54	858140	99863.5	11.6372	9	0.615934
PTGFRN_HUMAN	327324	105385	32.1958	140	0.310152	0.105938	34.1569	191	0.0475436	0.0098947	20.8118	103	183078	84260.8	46.0245	19	0.534139
TSN4_HUMAN	1.00068e+06	66422.1	6.63769	92	0.948754	0.0422695	4.45526	92	0.0655908	0.0119615	18.2366	83	555472	44992.4	8.09985	11	0.554593
TSN6_HUMAN	170237	17242.3	10.1284	176	0.29671	0.0184317	6.21202	195	0.0152512	0.00436292	28.607	161	91124	9321.61	10.2296	25	0.536142
CD37_HUMAN	206948	20270.6	9.79503	164	0.352208	0.108835	30.9008	185	0.0151113	0.00377033	24.9503	162	100806	33020.4	32.7565	23	0.483444
LAP4B_HUMAN	670100	73806.8	11.0143	112	0.603232	0.0757	12.5491	138	0.00812565	0.0012206	15.0215	189	296606	53319.3	17.9764	14	0.439323
TSN5_HUMAN	47693.6	10843.8	22.7365	215	0.193352	0.0508796	26.3145	221	0.00296196	0.00120412	40.6527	230	19632.6	2379.17	12.1185	35	0.42075
STR3N_HUMAN	701334	68058.1	9.70409	109	0.513772	0.0487826	9.495	152	0.0266452	0.00295022	11.0722	132	239676	32957.9	13.751	18	0.343402
CALM2_HUMAN	3.24874e+06	212046	6.52702	27	0.812556	0.0877216	10.7958	112	0.199933	0.0469068	23.4613	18	1.01001e+06	161037	15.944	5	0.312905
SPP2A_HUMAN	202724	28174.7	13.8981	165	0.196878	0.0299853	15.2304	218	0.0269496	0.00321855	11.9429	131	63070.4	16181.1	25.6557	30	0.307008
CALM3_HUMAN	3.62733e+06	345958	9.53752	20	1.10733	0.115157	10.3995	70	0.161056	0.0265488	16.4842	27	1.05346e+06	168968	16.0392	4	0.29457
CALM1_HUMAN	3.42499e+06	241723	7.05762	23	0.863338	0.140598	16.2854	106	0.182261	0.0160703	8.81721	21	996527	313593	31.4686	6	0.28884
ANX11_HUMAN	532857	55311.5	10.3802	122	0.204025	0.0350362	17.1725	213	0.0205618	0.00156254	7.59925	147	143553	32997.4	22.9862	20	0.275318
TSN17_HUMAN	74882.2	6217.89	8.30356	205	0.270517	0.0201158	7.43607	199	0.00669432	0.00124764	18.6373	199	20043.4	5402.24	26.9527	34	0.265508
CD81_HUMAN	333434	269341	80.7781	139	0.897349	0.612182	68.2212	100	0.0496328	0.00931819	18.7743	101	97461.4	79031.5	81.09	24	0.257612
STAR3_HUMAN	1.77543e+06	124940	7.03715	60	1.58584	0.248072	15.643	36	0.0265646	0.00366185	13.7847	133	303320	285188	94.0223	13	0.162543
AAAT_HUMAN	520502	63495.7	12.1989	123	1.03211	0.132952	12.8815	80	0.0128219	0.00208344	16.249	169	83843	34443.4	41.0808	26	0.156403
ICAM1_HUMAN	726676	83483.3	11.4884	108	0.507859	0.0943412	18.5763	154	0.0255493	0.00232128	9.0855	134	103997	39067.5	37.5659	22	0.142713
TSN15_HUMAN	373695	49464.5	13.2366	135	0.387477	0.0825773	21.3115	175	0.0220735	0.00475751	21.5531	143	50129	25646.2	51.1605	31	0.131695
CLD1_HUMAN	195996	15720.7	8.02091	169	0.0980028	0.0133457	13.6177	232	0.00769953	0.00144075	18.7123	194	25607.2	8034.37	31.3754	33	0.130914
ANXA4_HUMAN	615109	123559	20.0874	114	0.200367	0.0454167	22.6668	214	0.0304248	0.00605335	19.8961	123	75526.6	60482.9	80.0816	27	0.115328
TSN10_HUMAN	250866	12809.9	5.10629	153	0.204695	0.0180481	8.81708	211	0.0116095	0.00135082	11.6354	175	29152	7118.16	24.4174	32	0.117678
CD316_Human	93160.2	18327	19.6726	198	0.0839092	0.024711	29.4497	233	0.00523668	0.000814343	15.5507	211	9547.75	2605.17	27.2857	36	0.11075
GTR1_HUMAN	263278	42107.7	15.9936	152	0.206123	0.03295	15.9856	210	0.0105593	0.00102336	9.69155	177	-2739.8	11053.3	-403.435	41	-0.00814916
TSN11_HUMAN	54929.6	6161.03	11.2162	211	0.0345489	0.00366642	10.6123	247	0.00456157	0.0018832	41.284	216	-1496.2	4154.42	-277.665	37	-0.0229453
TSN31_HUMAN	134715	44075.8	32.7177	187	0.199582	0.0756559	37.9072	215	0.00503738	0.000519404	10.311	213	-6861.4	21948.7	-319.886	58	-0.0345977
NTRK1_HUMAN	68158.8	4075.37	5.97923	209	0.170479	0.0533819	31.3129	224	0.00271867	0.000741543	27.2759	232	-2589.2	4437.73	-171.394	40	-0.0406299
ANXA6_HUMAN	222122	50551.6	22.7585	159	0.199056	0.0519622	26.1043	216	0.00961731	0.00202927	21.1002	182	-20809.2	45962.7	-220.877	83	-0.0743297
UPK1B_HUMAN	54171.6	32045.3	59.1552	212	0.0524517	0.011272	21.4903	241	0.00722383	0.0029167	40.3761	197	-7376.6	9747.29	-132.138	62	-0.119558
TCPB_HUMAN	1.70139e+06	385762	22.6733	65	0.705945	0.154803	21.9285	124	0.102697	0.024373	23.733	56	-96350.6	87024.2	-90.3204	135	-0.0579018
CD44_HUMAN	320064	33073.4	10.3334	142	0.323615	0.0382768	11.8279	188	0.0231709	0.00283497	12.235	141	-30171.6	24447.9	-81.0294	95	-0.0909481
MCLN2_HUMAN	69464.4	7909.75	11.3868	208	0.0804049	0.0224323	27.8992	234	0.00428419	0.00169545	39.5746	218	-6124.4	5452.43	-89.028	51	-0.0938288
SDCBP_HUMAN	1.15097e+07	2.05547e+06	17.8586	4	2.94453	0.586742	19.9265	10	0.315635	0.0362026	11.4698	4	-964487	882952	-91.5463	229	-0.0987435
HNRPU_HUMAN	857098	176686	20.6145	101	0.770491	0.177624	23.0534	119	0.0520755	0.00410662	7.88589	96	-90225.6	84977.1	-94.1829	133	-0.102228
5NTD_HUMAN	135558	18294.6	13.4958	186	0.646512	0.25404	39.294	130	0.0025386	0.000586431	23.1006	235	-14169.2	11474.7	-80.9836	78	-0.101113
CH60_HUMAN	431190	83309.7	19.3209	129	0.665472	0.128423	19.298	127	0.0381165	0.0037788	9.91379	109	-42390.2	36928.9	-87.1165	104	-0.0997821
TSN32_HUMAN	41236	13465.9	32.6556	217	0.296943	0.0573236	19.3046	194	0.00536002	0.00251578	46.9359	210	-4674.6	12852.5	-274.944	46	-0.188928
ARF1_HUMAN	1.49922e+07	4.99436e+06	33.313	3	4.41614	0.643736	14.5769	7	0.231262	0.0261125	11.2913	12	-2.20279e+06	2.00729e+06	-91.1247	246	-0.129201
SNX14_HUMAN	14879.8	2324.93	15.6247	245	0.196047	0.0760958	38.8151	220	0.00157588	0.000507368	32.1958	243	-2076	2146.35	-103.389	39	-0.155735
EF1D_HUMAN	2072484	359050	17.3246	50	0.940102	0.164448	17.4925	94	0.111848	0.0190961	17.0732	45	-328078	256573	-78.2051	177	-0.144156
GNAS2_HUMAN	368072	24754.8	6.72554	136	0.272318	0.0143038	5.2526	198	0.0595509	0.0059734	10.0307	90	-52937.6	23296.8	-44.0081	114	-0.142023
TCPZ_HUMAN	2.29015e+06	340588	14.8718	44	1.28759	0.278981	21.667	54	0.0997253	0.0168172	16.8635	59	-319529	125116	-39.1562	175	-0.149443
NSG1_HUMAN	1.7423e+06	156028	8.9553	63	2.88104	0.407136	14.1316	11	0.0815617	0.0240321	29.4649	71	-260274	60111.7	-23.0955	167	-0.149933
EHD1_HUMAN	3.4448e+06	247537	7.18581	22	1.62145	0.0932885	5.7534	34	0.193115	0.0178853	9.26147	20	-533436	277379	-51.9984	206	-0.156575
CD4_HUMAN	291590	25672.6	8.80436	146	0.524248	0.0852644	16.2641	149	0.012682	0.00237181	18.7022	171	-46702.6	24032.2	-51.458	109	-0.158133
C1TC_HUMAN	1.38069e+06	242095	17.5344	79	0.782113	0.122993	15.7257	117	0.0590839	0.0081616	13.8136	91	-247430	191087	-77.2287	164	-0.165433
EAA3_HUMAN	219181	28773.7	13.1278	160	0.307511	0.0627659	20.411	192	0.0201562	0.0038062	18.8835	149	-36113.6	20023.9	-55.447	99	-0.157298
DRB3_HUMAN	29223.6	1516.3	5.18861	227	0.0526572	0.0128474	24.3982	240	0.00507076	0.000330318	6.51417	212	-4892.4	2872.8	-58.7196	48	-0.165635
ITAV_HUMAN	10762.4	1514.13	14.0687	248	0.078922	0.047912	60.7081	236	0.000550338	0.000104737	19.0314	248	-1672	652.976	-39.0536	38	-0.163455
ROM1_HUMAN	104537	11211.5	10.7249	196	0.157568	0.026159	16.6017	228	0.00730825	0.00175231	23.9771	196	-17730.2	9405.42	-53.0475	81	-0.169717
HSPB1_HUMAN	5.06223e+06	762939	15.0712	10	1.24577	0.257282	20.6524	58	0.274488	0.0151414	5.51626	7	-868828	427340	-49.1858	223	-0.16861
PP4P2_HUMAN	207687	34779.8	16.7463	163	0.557655	0.0930948	16.694	144	0.00407918	0.000879832	21.5688	219	-38982	40461.7	-103.796	101	-0.195662
BASP-1_HUMAN	3.49772e+07	5.10178e+06	14.586	1	39.2728	7.14816	18.2013	1	0.347884	0.0365588	10.5089	3	-5.64308e+06	2.33029e+06	-41.2947	248	-0.170493
GNAI3_HUMAN	687507	105620	15.3627	110	1.02335	0.15021	14.6782	82	0.070908	0.00752377	10.6106	76	-112393	73387.3	-65.2951	138	-0.1814
EF2_HUMAN	376905	44355.1	11.7683	134	1.35612	0.177612	13.097	47	0.0285068	0.00467579	16.4024	124	-70444.2	57065.5	-81.0081	124	-0.185429
EF1A1_HUMAN	1635915	165898	10.141	69	0.942681	0.125221	13.2835	93	0.155912	0.0234505	15.0409	28	-300726	149494	-49.711	174	-0.179917
HMR1_HUMAN	21048.8	4175.78	19.8386	242	0.0315847	0.00675475	21.3861	248	0.00483594	0.00051406	10.63	215	-3584.4	1652.5	-46.1026	42	-0.187286
CLN3_HUMAN	36640.8	4244.77	11.5848	221	0.210381	0.0471183	22.3966	208	0.00318929	0.000655715	20.5599	228	-6739.4	2611.79	-38.754	55	-0.181375
ITA3_HUMAN	23046.2	5048.4	21.9056	239	0.215376	0.109457	50.8213	205	0.00491308	0.000992231	20.1957	214	-4096.4	4165.87	-101.696	43	-0.212256
CLCN3_HUMAN	24982.8	4618.67	18.4874	233	0.103437	0.0331159	32.0154	230	0.00112509	0.000196368	17.4535	245	-4733.2	2233.43	-47.1865	47	-0.1864
TCPD_HUMAN	2590697	371958	14.3574	39	1.15487	0.212053	18.3617	65	0.130151	0.0230322	17.6965	37	-477063	167662	-35.1447	194	-0.18671
DRB5_HUMAN	41217	8662.64	21.0172	218	0.0512634	0.0155479	30.3294	242	0.00793997	0.00204056	25.6999	192	-7587.6	5244.87	-69.1243	64	-0.197141
ARPC4_HUMAN	785076	210001	26.7491	106	0.457159	0.136541	29.8674	162	0.0934963	0.0216816	23.1898	64	-157987	91409.9	-57.859	151	-0.189362
HGS_HUMAN	4.69922e+06	1.13355e+06	24.1222	12	4.24898	1.2188	28.6845	8	0.0961211	0.0127955	13.3119	63	-940297	564955	-60.0825	228	-0.193919
TM165_HUMAN	32172	10871.4	33.7916	222	0.19658	0.0797374	40.5623	219	0.00220337	0.000575441	26.1164	239	-6104.4	4584.6	-75.1032	50	-0.210059
ACTG_HUMAN	2052167	468258	22.8177	52	0.951065	0.21686	22.8018	91	0.14672	0.0326749	22.2702	32	-385987	111133	-28.7918	184	-0.190322
ABHD6_HUMAN	587187	14521.7	2.47309	118	0.88609	0.103895	11.7252	102	0.00784656	0.00130651	16.6507	193	-112768	41016.7	-36.3725	139	-0.192428
SDC1_HUMAN	4.57894e+06	776396	16.9558	13	1.86816	0.375498	20.0999	23	0.178586	0.0184185	10.3136	22	-851850	260686	-30.6024	221	-0.19672
KIT_HUMAN	596857	55910.7	9.36753	117	2.69958	0.798363	29.5736	13	0.00811675	0.00179633	22.1312	190	-116788	46064.4	-39.4427	141	-0.19879
GDIB_HUMAN	2.03135e+07	2.7155e+06	13.3679	2	11.6969	2.39792	20.5004	3	0.233564	0.0179942	7.70416	11	-3979310	1.50469e+06	-37.8129	247	-0.19923
HNRPK_HUMAN	841522	138917	16.5079	102	0.637409	0.0825008	12.9432	133	0.0964821	0.0218007	22.5956	62	-163372	58164.3	-35.6024	154	-0.199673
CD8_HUMAN	268558	30134.8	11.221	151	0.797945	0.106931	13.4008	115	0.0175267	0.00185103	10.5612	154	-53913.8	20319.8	-37.6895	115	-0.20405
CLD7_HUMAN	69953	38060.6	54.4089	207	0.489802	0.608616	124.258	155	0.0076704	0.00172414	22.4779	195	-9774.8	6897.79	-70.5671	73	-0.219889
RS3A_HUMAN	115328	14689.2	12.737	192	0.389207	0.0730506	18.7691	174	0.00816375	0.00163823	20.0672	188	-23179	3039.58	-13.1135	87	-0.202778
GRP75_HUMAN	597468	102162	17.0992	116	1.05038	0.170319	16.2151	76	0.0973557	0.0146763	15.0749	61	-123855	40514.1	-32.711	144	-0.206556
BIP_HUMAN	1.23109e+06	112433	9.13283	84	3.00787	0.323338	10.7497	9	0.150278	0.00839625	5.58715	30	-259397	98091.8	-37.8152	166	-0.207863
PLD3_HUMAN	39376.8	7834.3	19.8957	219	0.265746	0.0768469	28.9174	201	0.00602975	0.000791468	13.126	202	-8039	2993.34	-37.2353	67	-0.210241
GBB4_HUMAN	50656.6	6870.48	13.5628	213	0.198314	0.0141092	7.11458	217	0.00660275	0.00118997	18.0224	200	-10847.4	5091.07	-46.9336	75	-0.210609
ATPB_HUMAN	137597	22723.9	16.5148	184	0.333614	0.0712909	21.3693	186	0.019662	0.00212477	10.8065	151	-28447.2	6804.7	-23.9204	93	-0.206049
CN37_HUMAN	1.1942e+06	258414	21.6391	86	0.56912	0.138779	24.3849	141	0.0976797	0.0226296	23.1672	60	-242515	61475.7	-25.3493	163	-0.20938
HDGF_HUMAN	3.69838e+06	488272	13.2023	19	0.69054	0.131061	18.9795	126	0.255201	0.0261802	10.2586	9	-849150	585532	-68.955	220	-0.21845
BASI_HUMAN	222519	46324	20.818	158	0.416222	0.131625	31.6237	171	0.00950609	0.00144864	15.2391	183	-47862.8	17224.1	-35.9864	111	-0.211978
ANXA1_HUMAN	1472407	339029	23.0255	74	0.620078	0.146539	23.6324	136	0.0509238	0.00858983	16.868	100	-290026	83318.8	-28.728	171	-0.215741
HSP7C_HUMAN	2.05625e+06	342731	16.6678	51	2.23464	0.393849	17.6248	16	0.0834635	0.00632948	7.58353	68	-454200	231121	-50.8854	193	-0.218669
GDIR1_HUMAN	4.02175e+06	676177	16.813	17	1.47286	0.209384	14.2161	42	0.498344	0.0619919	12.4396	1	-884018	305057	-34.508	224	-0.212458
CLM9_HUMAN	789142	61416.5	7.78269	105	0.704752	0.0875093	12.417	125	0.0284298	0.00354433	12.4669	126	-175134	77906.3	-44.4839	156	-0.218375
STOM_HUMAN	273555	51716.4	18.9053	149	0.186159	0.0501427	26.9354	223	0.0231199	0.00164529	7.11631	142	-58728.6	12065.9	-20.5452	119	-0.214411
HLAA_HUMAN	114176	12159.1	10.6494	193	0.208663	0.0398594	19.1023	209	0.0128293	0.00347285	27.0696	168	-25653.4	14327.7	-55.8512	92	-0.228518
TBB5_HUMAN	224128	24182.5	10.7896	157	0.76227	0.112	14.693	120	0.0321967	0.00530292	16.4704	117	-52612.8	33543.3	-63.755	113	-0.234779
YWHAG_HUMAN	6.22556e+06	394961	6.34418	5	1.73873	0.269255	15.4857	28	0.161567	0.00810217	5.01475	26	-1.37001e+06	495768	-36.1871	239	-0.223614
ARP3_HUMAN	109193	21433.8	19.6293	194	0.320382	0.0886503	27.6702	190	0.011997	0.00283648	23.6432	173	-24739.2	11753.1	-47.5081	91	-0.224817
HS71A_HUMAN	2.13805e+06	251338	11.7554	47	1.63079	0.180847	11.0895	32	0.0673759	0.00942384	13.987	79	-496153	232468	-46.8541	198	-0.230096
ALEX_HUMAN	3.99972e+06	530689	13.2681	18	12.0247	2.98888	24.8562	2	0.0126868	0.000853114	6.72444	170	-964954	600101	-62.1896	230	-0.228425
HS90B_HUMAN	1.42292e+06	101162	7.1095	75	1.68449	0.336585	19.9814	31	0.0576179	0.0054923	9.53228	92	-332751	188577	-56.6721	180	-0.236146
PRPH2_HUMAN	201944	23591.4	11.6822	166	0.153571	0.0186534	12.1464	229	0.00964448	0.000402302	4.17133	181	-44767	10894.5	-24.336	108	-0.226267
DRB4_HUMAN	30205.8	4587.5	15.1875	223	0.0347228	0.00818253	23.5653	246	0.00891981	0.00113288	12.7008	184	-6579	2079.81	-31.6128	53	-0.231099
G6PI_HUMAN	2.64714e+06	433076	16.3601	37	1.58164	0.340176	21.5078	37	0.148047	0.0100645	6.79816	31	-626040	326380	-52.1341	214	-0.235089
RAN_HUMAN	2.36164e+06	606641	25.6872	42	1.17437	0.321791	27.401	63	0.387896	0.0749696	19.3273	2	-573783	262935	-45.8248	207	-0.231553
GLTL5_HUMAN	27253.4	8100.96	29.7246	230	0.274643	0.0829284	30.195	197	0.00435042	0.000321827	7.39761	217	-6901.6	4553.46	-65.9769	59	-0.241538
MMP14_HUMAN	93325	15522.6	16.6328	197	0.26826	0.101341	37.7774	200	0.00402587	0.00103143	25.6201	220	-21064.8	4844.56	-22.9983	84	-0.229805
IF5A1_HUMAN	147872	31440.5	21.262	180	2.51599	0.757177	30.0946	15	0.0134418	0.00324574	24.1466	166	-34200.8	16580	-48.4785	97	-0.242761
ADA30_HUMAN	298976	37440.5	12.5229	145	2.59708	1.11973	43.115	14	0.0277846	0.00565747	20.3619	129	-70655.2	29456.4	-41.6904	125	-0.23378
TCPH_HUMAN	839936	163833	19.5055	103	0.366199	0.0598616	16.3467	180	0.0413089	0.00713048	17.2614	107	-190479	28403.6	-14.9117	158	-0.229924
G3P_HUMAN	2.45711e+06	273043	11.1124	41	0.819516	0.0650062	7.93226	110	0.10153	0.00984293	9.69463	57	-586933	200151	-34.1012	208	-0.233268
YBOX1_HUMAN	1.02024e+06	543278	53.25	91	1.35858	0.881782	64.9047	46	0.0675989	0.0151885	22.4685	78	-346507	207072	-59.7598	181	-0.257798
GNAI2_HUMAN	576481	123735	21.4639	119	1.10043	0.291666	26.5047	71	0.0333329	0.00104943	3.14832	116	-140797	58270	-41.3857	148	-0.238275
ACTBL_HUMAN	74650.2	9242.75	12.3814	206	0.254035	0.00901786	3.54986	202	0.00539217	0.00106521	19.7548	209	-17074.2	6236.57	-36.5263	79	-0.239565
NFIP2_HUMAN	196840	49241.9	25.0162	168	0.211499	0.0478329	22.6161	207	0.00571256	0.00169974	29.7545	205	-58752.6	37941.6	-64.5787	120	-0.263604
CLIC1_HUMAN	2.20257e+06	1.22817e+06	55.761	45	1.89551	0.835837	44.0956	21	0.121294	0.00875253	7.21597	41	-517037	685155	-132.516	202	-0.317351
CD59_HUMAN	79845.6	7627.89	9.5533	202	1.98954	0.369997	18.5971	20	0.0154135	0.00163121	10.583	160	-18862.6	5989.37	-31.7526	82	-0.240418
SCRB1_HUMAN	22173.8	4182.49	18.8623	240	0.0795377	0.0112352	14.1256	235	0.00240763	0.000621277	25.8045	236	-5267	1520.68	-28.8719	49	-0.237793
ZNT3_HUMAN	165148	68465.3	41.457	178	0.213686	0.0704193	32.9545	206	0.0235838	0.00981796	41.6301	139	-36408	8900.25	-24.4459	100	-0.238907
GIMA5_HUMAN	175342	20636.5	11.7693	173	0.870906	0.118332	13.5873	105	0.0121197	0.0018616	15.3601	172	-44058.8	20604.6	-46.7661	106	-0.242395
DMB_HUMAN	27071.4	6840.82	25.2695	231	0.0353323	0.00423852	11.9962	245	0.00342264	0.000656096	19.1693	224	-6634	2766.42	-41.7007	54	-0.239879
XPO2_HUMAN	192968	98917.5	51.261	170	0.873392	0.627625	71.8606	104	0.0370244	0.00208046	5.61916	110	-68708.4	38071.9	-55.4108	123	-0.271594
VAMP8_HUMAN	396428	201658	50.8687	132	1.78407	0.619178	34.706	26	0.0450298	0.00992082	22.0317	106	-113325	64763.8	-57.1488	140	-0.245342
CYAC3_HUMAN	117374	12156.3	10.3569	191	0.64775	0.0722276	11.1505	129	0.00584712	0.00060543	10.3543	204	-28449.2	7434	-26.1308	94	-0.241816
NSUN2_HUMAN	512843	79539.7	15.5096	125	0.638016	0.090185	14.1352	132	0.04752	0.0070034	14.7378	104	-131912	63079.8	-47.8196	146	-0.249776
GANAB_HUMAN	38018	8595.45	22.6089	220	0.382887	0.0634933	16.5828	176	0.00322867	0.000630339	19.5232	227	-9371.8	3172.52	-33.8518	72	-0.242673
ACTN1_HUMAN	1.2347e+06	143416	11.6155	83	1.62037	0.176374	10.8848	35	0.0608771	0.00614098	10.0875	87	-297221	128323	-43.1744	173	-0.255292
ENPL_HUMAN	971082	152695	15.7242	96	4.72922	0.998869	21.1212	6	0.109604	0.014907	13.6009	46	-236878	75417.4	-31.8381	162	-0.250459
TCPA_HUMAN	490537	36580.7	7.45728	128	0.375551	0.0120101	3.19798	179	0.0284237	0.00487725	17.1591	127	-120325	22583.6	-18.7689	143	-0.245146
TCPG_HUMAN	1.05342e+06	280378	26.6159	90	0.974979	0.297264	30.4892	87	0.0561113	0.00847282	15.1	94	-256564	76985.8	-30.0065	165	-0.248339
MYOC_HUMAN	29690.2	8282.24	27.8955	225	0.835016	0.285695	34.2143	107	0.00226912	0.000578453	25.4923	238	-7190.2	2008.68	-27.9364	61	-0.24951
RUVB2_HUMAN	880079	261237	29.6834	100	0.634755	0.170614	26.8788	134	0.0654683	0.0129993	19.8558	84	-227414	96612.3	-42.4829	161	-0.258666
DRB_HUMAN	23427.2	7611.84	32.4915	237	0.0433729	0.0181177	41.7719	243	0.00282939	0.00037832	13.3711	231	-8481.2	10346	-121.987	69	-0.285877
KPYM_HUMAN	2.78729e+06	611752	21.9479	34	0.826687	0.227227	27.4864	109	0.137234	0.0175066	12.7568	34	-709197	232410	-32.7709	216	-0.253826
MDHM_HUMAN	136616	30610.9	22.4065	185	0.442416	0.0849435	19.1999	168	0.0154271	0.00511692	33.1685	159	-33840.6	7760.41	-22.9322	96	-0.252842
YIPF2_HUMAN	88875.2	18799.2	21.1524	200	0.462165	0.140303	30.3577	160	0.00624244	0.00196177	31.4264	201	-22918.8	9570.83	-41.7597	86	-0.254816
GFRA1_HUMAN	1.19969e+06	164809	13.7376	85	2.18474	0.340849	15.6013	17	0.074688	0.00642169	8.59803	73	-323693	147009	-45.4162	176	-0.260722
TSN12_HUMAN	280740	75553.9	26.9124	147	0.233575	0.0429807	18.4012	204	0.0217294	0.00643838	29.6298	145	-72717.2	30108.6	-41.405	126	-0.253824
EZRI_HUMAN	533932	38516.1	7.21366	121	0.817924	0.0516999	6.32088	111	0.0345988	0.00331713	9.58742	115	-136500	27005.2	-19.784	147	-0.253821
PDC6I_HUMAN	2.32271e+06	477977	20.5784	43	1.57674	0.420386	26.6617	38	0.0671427	0.012804	19.0698	80	-611409	243793	-39.874	212	-0.256085
CD224_Human	23351.2	4438.83	19.009	238	0.452137	0.173994	38.4827	165	0.00333494	0.000251186	7.53195	226	-6147	2951.32	-48.0124	52	-0.258363
TCPQ_HUMAN	1.68588e+06	462545	27.4365	66	1.63074	0.47328	29.0224	33	0.0865214	0.0115242	13.3195	65	-428314	188204	-43.9407	190	-0.259279
CLCN4_HUMAN	29278	5111.23	17.4576	226	0.167048	0.0783893	46.9263	225	0.00229637	0.000496332	21.6138	237	-7589.4	2087.34	-27.5034	65	-0.257519
RAB10_HUMAN	1929974	426947	22.1219	54	1.22248	0.320537	26.2202	61	0.10323	0.00895308	8.67292	55	-497832	139217	-27.9647	199	-0.257399
TSN14_HUMAN	1.39396e+06	93261.5	6.69038	78	1.27393	0.132428	10.3952	55	0.0355095	0.00558012	15.7145	113	-366273	76570.3	-20.9053	182	-0.261248
PROF1_HUMAN	2.85208e+06	305666	10.7173	33	0.706058	0.0937756	13.2816	123	0.121233	0.0150195	12.389	42	-762901	342353	-44.8752	218	-0.273066
ITA6_HUMAN	28776.4	6795.09	23.6134	228	0.186348	0.0708608	38.0262	222	0.00084727	0.000121791	14.3745	246	-7462.4	2905.85	-38.9399	63	-0.272422
MARH1_HUMAN	982549	67477.5	6.8676	94	0.975311	0.26891	27.5717	86	0.0116852	0.00264725	22.6546	174	-266084	107366	-40.3506	168	-0.27068
PUR6_HUMAN	3.09609e+06	706141	22.8075	29	0.905073	0.211468	23.3648	98	0.176716	0.0264871	14.9885	23	-774848	58880.8	-7.59901	219	-0.266818
ACTC_HUMAN	1.16128e+06	345662	29.7655	88	0.881806	0.211267	23.9585	103	0.0358872	0.00686859	19.1394	111	-328973	182535	-55.4862	178	-0.270186
CDC42_HUMAN	1.76134e+06	135052	7.66754	61	1.05177	0.067815	6.44772	75	0.0838543	0.00465567	5.5521	67	-490430	242649	-49.4768	196	-0.281732
ASAH2_HUMAN	14506.8	4463.54	30.7686	246	0.307345	0.178756	58.1615	193	0.00164023	0.000135291	8.24827	242	-4204.8	2778.09	-66.0694	44	-0.27479
G6PD_HUMAN	1834756	372208	20.2865	58	0.794033	0.168355	21.2025	116	0.122835	0.00482875	3.93108	39	-528254	293583	-55.576	204	-0.276806
MYL6_HUMAN	1.4227e+06	206437	14.5102	76	0.540143	0.127567	23.6172	148	0.0597628	0.00938932	15.711	89	-390412	153205	-39.2417	185	-0.272981
ATPA_HUMAN	89280.4	24141.5	27.0401	199	0.323861	0.142984	44.1496	187	0.0107928	0.0030378	28.1465	176	-23459.8	6276.51	-26.7543	89	-0.273315
NSG2_HUMAN	170869	11014.2	6.44601	175	2.00262	0.545532	27.2409	19	0.0219674	0.00350008	15.9331	144	-47505.2	19872.3	-41.8318	110	-0.279126
PDIA1_HUMAN	381211	146210	38.3541	133	0.4479	0.195737	43.701	167	0.0510978	0.0194826	38.128	98	-109849	56694.4	-51.6114	137	-0.272599
DRA_HUMAN	48324.4	9179.83	18.9963	214	0.100865	0.0386553	38.3239	231	0.00398329	0.000719362	18.0595	221	-13154	7826.14	-59.4963	76	-0.301231
GSTP1_HUMAN	3.42334e+06	650661	19.0066	24	0.57091	0.108823	19.0613	140	0.224941	0.0380297	16.9065	13	-936750	347053	-37.0486	227	-0.272766
ML12B_HUMAN	1.60394e+06	297961	18.5768	70	1.76207	0.508033	28.8316	27	0.0569877	0.00833683	14.6292	93	-418114	130664	-31.2508	187	-0.281574
TKT_HUMAN	997830	140173	14.0478	93	0.969565	0.24804	25.5826	88	0.0815676	0.0232642	28.5213	70	-276081	83504.3	-30.2463	169	-0.273804
RUVB1_HUMAN	1.86483e+06	227622	12.2061	57	1.13778	0.214727	18.8724	66	0.103594	0.0185797	17.9351	53	-510821	56080.3	-10.9784	201	-0.27538
IF4A1_HUMAN	2746043	276459	10.0675	35	1.34192	0.137918	10.2776	49	0.140137	0.00474389	3.38517	33	-753318	91124.4	-12.0964	217	-0.275925
AT1B3_HUMAN	46890.6	10458.8	22.3048	216	0.461574	0.165435	35.8416	161	0.00810271	0.000798823	9.85872	191	-13575.6	6567.64	-48.3782	77	-0.281021
PSMD2_HUMAN	1.35453e+06	205169	15.1469	81	1.17178	0.206555	17.6275	64	0.0740228	0.00818907	11.0629	75	-425482	285914	-67.1976	189	-0.306307
SAHH_HUMAN	1.51537e+06	199922	13.193	72	0.902377	0.182808	20.2585	99	0.0826948	0.00808147	9.77264	69	-418373	181722	-43.4354	188	-0.291327
PDIA3_HUMAN	327093	50014.2	15.2905	141	2.0339	0.307413	15.1144	18	0.0358786	0.00746253	20.7994	112	-93722.8	35038.2	-37.3849	134	-0.283269
2AAA_HUMAN	2168313	178035	8.21075	46	1.08628	0.126155	11.6135	72	0.107008	0.0174932	16.3475	49	-606812	201819	-33.259	209	-0.286905
ML12A_HUMAN	735033	39801.6	5.41494	107	1.24201	0.0545197	4.38964	59	0.0314994	0.00650966	20.666	121	-204912	23021.7	-11.2349	159	-0.280248
STML1_HUMAN	1.90624e+06	293094	15.3755	55	1.1286	0.184472	16.3453	67	0.0205305	0.00242526	11.813	148	-531562	95523.9	-17.9704	205	-0.283647
TBB4B_HUMAN	299847	27314.1	9.10933	144	1.00083	0.135156	13.5044	83	0.0319108	0.00578432	18.1266	118	-85714	19349.4	-22.5744	131	-0.288351
RAB1A_HUMAN	5.08604e+06	581403	11.4313	9	1.6875	0.174962	10.3681	30	0.249382	0.0400107	16.0439	10	-1.45017e+06	301364	-20.7813	241	-0.289309
WDR1_HUMAN	169918	83761.6	49.2953	177	0.550141	0.448276	81.4839	147	0.0271582	0.00727135	26.7741	130	-76069.4	41546	-54.6159	127	-0.336653
LEG1_HUMAN	2084781	257033	12.329	49	0.611857	0.0437113	7.14404	137	0.0745181	0.00797482	10.7019	74	-616519	195271	-31.6731	213	-0.289663
CLIC4_HUMAN	1.78726e+06	320216	17.9165	59	1.68767	0.318196	18.8541	29	0.0697789	0.00955328	13.6908	77	-506535	136841	-27.0152	200	-0.291431
PLOD1_HUMAN	23536	1705.79	7.24759	236	0.562215	0.203088	36.1228	142	0.00354116	0.00109089	30.806	223	-6784.8	1167.8	-17.2121	57	-0.288907
TBA1B_HUMAN	124290	14584.6	11.7343	189	0.643417	0.156232	24.2816	131	0.0168971	0.00614132	36.3453	157	-35915.4	8991.22	-25.0344	98	-0.29218
TAGL2_HUMAN	1.67924e+06	301566	17.9584	67	1.08513	0.183633	16.9227	73	0.0850842	0.00903613	10.6202	66	-494898	153678	-31.0524	197	-0.290978
EF1G_HUMAN	514901	158421	30.7672	124	0.95803	0.337344	35.2123	90	0.0254151	0.00384308	15.1213	135	-151859	69463	-45.7418	150	-0.299109
VTI1B_HUMAN	216158	109111	50.4774	161	1.04994	0.393297	37.4591	77	0.0214762	0.00218188	10.1595	146	-66685	36426.5	-54.6247	122	-0.292356
CD3E_HUMAN	502081	91300.5	18.1844	126	0.487168	0.127743	26.2215	156	0.0309315	0.00457679	14.7965	122	-144940	44061.6	-30.3998	149	-0.303228
RAP1B_HUMAN	600889	218098	36.2959	115	0.893674	0.254163	28.4403	101	0.0510134	0.0100849	19.7691	99	-166550	35653.7	-21.4072	155	-0.298861
TCPE_HUMAN	1.58757e+06	337568	21.2632	71	1.04351	0.205652	19.7077	79	0.104881	0.0220927	21.0645	51	-486242	177690	-36.5436	195	-0.300388
ATG9A_HUMAN	77988.6	12293.9	15.7638	204	0.361997	0.0553064	15.2781	182	0.00866037	0.000306932	3.5441	187	-23382.2	6615.13	-28.2913	88	-0.295465
PMEL_HUMAN	134545	28959.5	21.5241	188	0.362304	0.0807641	22.2918	181	0.0149768	0.00230986	15.4229	163	-40723.4	13143.5	-32.2749	103	-0.295365
RAB5C_HUMAN	2.97064e+06	105662	3.55687	31	0.771415	0.0508989	6.59811	118	0.193457	0.0181553	9.3847	19	-902830	348848	-38.6394	225	-0.306881
DMA_HUMAN	29999.8	5318.37	17.728	224	0.0420967	0.00504585	11.9863	244	0.0029811	0.000607173	20.3674	229	-9108.4	4256.88	-46.7358	70	-0.315765
PFKAP_HUMAN	1.4944e+06	451127	30.1878	73	0.807844	0.31158	38.5694	114	0.0511875	0.00652885	12.7548	97	-440617	135632	-30.7823	192	-0.300137
ZNT4_HUMAN	213856	43922	20.5381	162	0.448603	0.0927358	20.6721	166	0.00540492	0.000985614	18.2355	208	-62687.8	16382.6	-26.1337	121	-0.306556
SPAR_HUMAN	273135	16556.7	6.06175	150	1.37425	0.441159	32.1018	45	0.0235891	0.00662488	28.0846	138	-84726.6	30755.9	-36.3002	130	-0.306203
TMEM9_HUMAN	622240	91445.4	14.6962	113	0.457039	0.0977118	21.3793	163	0.0352772	0.00446074	12.6448	114	-186946	44348	-23.7223	157	-0.302004
LRAT_HUMAN	146214	10878.5	7.44013	181	1.33779	0.351853	26.301	50	0.00681283	0.00124758	18.3123	198	-43538	6359.75	-14.6074	105	-0.302552
CAZA1_HUMAN	2728149	258084	9.46004	36	1.22074	0.123514	10.118	62	0.118577	0.0126865	10.699	43	-860420	361404	-42.0032	222	-0.307614
T106B_HUMAN	79713.4	17598	22.0766	203	0.834021	0.40672	48.7661	108	0.0102231	0.00180832	17.6885	178	-23804.6	6265.91	-26.3223	90	-0.303855
S39AE_HUMAN	25805.8	1575.63	6.10574	232	0.55468	0.230672	41.5865	146	0.00340376	0.000777609	22.8456	225	-7876.6	2380.62	-30.224	66	-0.309993
RAB7A_HUMAN	1.37756e+06	210444	15.2765	80	0.441583	0.0822439	18.6248	169	0.130296	0.0226584	17.39	36	-416186	90299.6	-21.697	186	-0.305202
IFM3_HUMAN	178964	27303.1	15.2562	172	0.521052	0.085281	16.3671	150	0.00987807	0.0017777	17.9964	180	-54183.2	14540.9	-26.8365	116	-0.311232
GNAS3_HUMAN	3.2552e+06	440075	13.5191	26	6.70565	1.71279	25.5426	5	0.314812	0.0293315	9.31715	5	-989349	337184	-34.0814	231	-0.322001
HS71B_HUMAN	1645941	155024	9.41859	68	1.8422	0.235997	12.8106	24	0.0668559	0.00659888	9.87031	81	-517104	150657	-29.1347	203	-0.308456
PP1A_HUMAN	278429	37768.5	13.5648	148	0.478055	0.0630256	13.1838	158	0.0185484	0.00356153	19.2013	152	-86008.6	22602.6	-26.2794	132	-0.312775
PSD11_HUMAN	916315	151011	16.4802	99	0.629515	0.141792	22.524	135	0.0620602	0.00951	15.3238	86	-278183	49898.3	-17.9372	170	-0.312244
PRDX6_HUMAN	6.18613e+06	871818	14.0931	6	1.39495	0.33962	24.3464	44	0.267045	0.0362288	13.5665	8	-1.86778e+06	278297	-14.8999	244	-0.313943
ELAP1_HUMAN	140198	8903.7	6.3508	183	0.321107	0.0421575	13.1288	189	0.0175097	0.00332606	18.9955	155	-44076.6	12604.6	-28.597	107	-0.313805
PP4P1_HUMAN	248838	35676.3	14.3372	154	0.355598	0.0914998	25.7312	184	0.00586804	0.00116027	19.7726	203	-80124.2	34867.2	-43.5164	129	-0.331651
LMNA_HUMAN	681426	128707	18.8879	111	1.04368	0.297572	28.5118	78	0.0249841	0.00598604	23.9594	137	-210478	69266.4	-32.909	160	-0.325747
IMDH2_HUMAN	1.35229e+06	281492	20.8159	82	0.520029	0.0960147	18.4633	151	0.0486416	0.00810762	16.6681	102	-433092	134603	-31.0797	191	-0.324141
ACTB_HUMAN	932700	247740	26.5616	98	1.12447	0.466174	41.4574	68	0.0450981	0.0129183	28.6448	105	-292297	69291.2	-23.7058	172	-0.319759
GARS_HUMAN	303348	53753.1	17.72	143	1.07804	0.217328	20.1595	74	0.0392181	0.00285457	7.27871	108	-97299.8	29839.1	-30.6671	136	-0.33082
TMM59_HUMAN	496606	89240.2	17.97	127	0.45559	0.102461	22.4897	164	0.017578	0.00232542	13.2292	153	-158910	29198.8	-18.3745	152	-0.321471
LDHA_HUMAN	4.05776e+06	871215	21.4703	16	1.23802	0.334862	27.0483	60	0.203412	0.0344985	16.96	16	-1324555	369705	-27.9116	237	-0.321565
IMB1_HUMAN	405500	37030.5	9.13204	130	1.26724	0.120206	9.48564	56	0.100855	0.0118138	11.7137	58	-130021	21886.3	-16.8329	145	-0.324375
MCLN1_HUMAN	24317.8	3944.3	16.2198	235	0.0559428	0.0148865	26.6102	239	0.000804661	0.000258032	32.0672	247	-9187.4	6240.2	-67.9213	71	-0.351074
SL9A9_HUMAN	241136	57485	23.8392	155	0.509978	0.172634	33.8513	153	0.0284625	0.00611374	21.48	125	-78682.4	23174.3	-29.453	128	-0.334734
TFR1_HUMAN	24979.4	6112.6	24.4706	234	0.470529	0.228433	48.5481	159	0.00266503	0.000406928	15.2691	233	-8663.25	1909.82	-22.0451	45	-0.3341
LDHB_HUMAN	4.0863e+06	629512	15.4054	15	1.12374	0.256008	22.7818	69	0.202203	0.0400052	19.7847	17	-1.34621e+06	150284	-11.1635	238	-0.335907
LEG3_HUMAN	3.52244e+06	723997	20.5539	21	1.32384	0.404145	30.5281	51	0.126865	0.0201642	15.8943	38	-1.23838e+06	546548	-44.1341	236	-0.339925
PGAM1_HUMAN	5.51736e+06	714690	12.9535	7	1.44693	0.237079	16.385	43	0.210705	0.0299805	14.2287	15	-1.86619e+06	535031	-28.6697	243	-0.343219
RHOA_HUMAN	2.92591e+06	363173	12.4123	32	0.743073	0.108659	14.6229	121	0.106623	0.0235596	22.0962	50	-993484	228394	-22.9892	232	-0.345499
PUR9_HUMAN	1.94452e+06	172535	8.87291	53	0.742687	0.0632405	8.5151	122	0.13244	0.0295426	22.3063	35	-665860	144830	-21.7507	215	-0.345392
RAC1_HUMAN	1.72621e+06	261939	15.1743	64	0.561104	0.0809233	14.4221	143	0.169573	0.0342757	20.2129	24	-610932	234679	-38.4132	210	-0.346235
TSN19_HUMAN	119887	15676.8	13.0763	190	0.382221	0.0708255	18.53	177	0.0149505	0.00164778	11.0216	164	-40517.2	5615.91	-13.8606	102	-0.346823
PRDX1_HUMAN	3088750	541906	17.5445	30	0.959494	0.195003	20.3236	89	0.107387	0.0207459	19.3189	48	-1084634	345252	-31.8312	235	-0.343813
NED4L_HUMAN	1.0873e+06	310073	28.5178	89	1.29851	0.493815	38.0294	53	0.031768	0.00684412	21.5441	119	-376835	122787	-32.5837	183	-0.345048
TPM4_HUMAN	4.42004e+06	458284	10.3683	14	1.26187	0.245781	19.4776	57	0.155789	0.0234122	15.0282	29	-1.53896e+06	255312	-16.5899	242	-0.346696
RB11B_HUMAN	3.16658e+06	614508	19.406	28	0.915787	0.223185	24.3708	97	0.282718	0.050195	17.7545	6	-1074523	138817	-12.919	234	-0.34941
PAQRB_HUMAN	145720	9290.65	6.37569	182	0.398666	0.0388134	9.73582	173	0.0056879	0.00101303	17.8102	206	-51593.4	14580.4	-28.2602	112	-0.35715
S10AA_HUMAN	1.7608e+06	421040	23.9119	62	0.809586	0.188385	23.2693	113	0.103776	0.017204	16.578	52	-611030	168363	-27.554	211	-0.357013
TERA_HUMAN	2.61631e+06	370614	14.1655	38	2.83013	0.542394	19.165	12	0.0774327	0.0129005	16.6603	72	-929176	228192	-24.5585	226	-0.355222
NDKB_HUMAN	5.32212e+06	1.12301e+06	21.1008	8	1.34951	0.557463	41.3087	48	0.224886	0.0353099	15.7013	14	-1990315	1.01287e+06	-50.89	245	-0.362685
VAMP7_HUMAN	150435	74094.6	49.2534	179	1.32002	0.766006	58.0298	52	0.0143572	0.00203109	14.1469	165	-57243.6	31753.6	-55.471	118	-0.363401
S38A9_HUMAN	18656	4677.63	25.0731	244	0.0734682	0.0235357	32.0352	237	0.00196366	0.000713945	36.3579	241	-6939.8	3038.38	-43.782	60	-0.389922
TSN16_HUMAN	21446.4	4174.67	19.4656	241	0.400236	0.221094	55.2408	172	0.00360787	0.000730754	20.2544	222	-8127.2	2667.01	-32.8158	68	-0.369539
UPK1A_HUMAN	27257.8	13991.5	51.3303	229	0.164849	0.143952	87.3234	226	0.00546774	0.00139582	25.5282	207	-9988.4	5178.69	-51.847	74	-0.370106
IL1B_HUMAN	2.51521e+06	458059	18.2115	40	1.02518	0.182415	17.7935	81	0.0667847	0.00818362	12.2537	82	-1.05115e+06	441273	-41.9802	233	-0.401639
TMM98_HUMAN	817209	267854	32.7766	104	0.555701	0.175105	31.5107	145	0.0316359	0.00661363	20.9055	120	-330929	133622	-40.3779	179	-0.399879
NPM_HUMAN	3.34288e+06	677086	20.2546	25	1.47687	0.40895	27.6902	41	0.113015	0.0296222	26.2108	44	-1.38336e+06	458727	-33.1604	240	-0.413638
S29A3_HUMAN	11874.8	2913.51	24.5352	247	0.159856	0.0930938	58.236	227	0.00198988	0.0004398	22.1018	240	-17334.6	28726.4	-165.717	80	-1.71574
RNF13_HUMAN	198490	90132.3	45.409	167	0.485136	0.228834	47.169	157	0.0160163	0.00228998	14.2979	158	-160723	155616	-96.8225	153	-0.684272
