## Supplementary Table 3 for "Identification of Novel Scaffold Proteins for Improved Endogenous Engineering of Extracellular Vesicles"

### Sheet: EV-sorting domain
HEK-293T cell		Freestyle 293-F cell		MSC cell		Huh-7 cell		TCMK-1 cell
Gene Name	Rank_Intravesicular Tluc	Gene Name	Rank_Intravesicular Tluc	Gene Name	Rank_Intravesicular Tluc	Gene Name	Rank_Intravesicular Tluc	Gene Name	Rank_Intravesicular Tluc
gag	1	TSPAN3	1	CALM2	1	CALM2	1	CD63	1
TSPAN2	2	TSPAN18	2	CD151	2	CALM1	2	CD151	2
CD63	3	TSPAN2	3	CALM1	3	CALM3	3	TSPAN2	3
CALM3	4	CD63	4	TSPAN3	4	CD63	4	CD81	4
CALM2	5	gag	5	ANXA4	5	TSPAN2	5	TSPAN4	5
CALM1	6	CD53	6	TSPAN2	6	ANXA11	6	CLDN1	6
TSPAN7	7	TSPAN4	7	TSPAN18	7	TSPAN3	7	CD53	7
TSPAN3	8	TSPAN9	8	CD53	8	CD53	8	IGSF8	8
CD53	9	CD81	9	TSPAN7	9	gag	9	TSPAN7	9
TSPAN18	10	CD151	10	CD63	10	ANXA4	10	ANXA4	10
TSPAN4	11	STARD3	11	CLDN1	11	TSPAN4	11	CALM1	11
TSPAN9	12	TSPAN7	12	CALM3	12	TSPAN13	12	TSPAN3	12
STARD3	13	CALM1	13	CD81	13	CD151	13	CALM3	13
LAPTM4B	14	LAPTM4B	14	TSPAN4	14	TSPAN9	14	CALM2	14
CD151	15	PTGFRN	15	TSPAN9	15	TSPAN7	15	ANXA11	15
TSPAN13	16	CD9	16	CD9	16	TSPAN8	16	TSPAN9	16
TSPAN8	17	STARD3NL	17	ANXA11	17	TSPAN15	17	CD37	17
STARD3NL	18	CD82	18	TSPAN8	18	TSPAN18	18	TSPAN18	18
PTGFRN	19	ICAM1	19	CD37	19	STARD3	19	TSPAN13	19
ANXA11	20	CALM2	20	TSPAN5	20	STARD3NL	20	TSPAN8	20
CD9	21	SDC1	21	TSPAN13	21	CD81	21	TSPAN17	21
ICAM1	22	TSPAN13	22	CD82	22	CD9	22	CD82	22
CD37	23	TSPAN6	23	TSPAN6	23	CD37	23	TSPAN15	23
CD81	24	CALM3	24	IGSF8	24	CLDN1	24	TSPAN6	24
TSPAN6	25	CD37	25	TSPAN10	25	TSPAN6	25	TSPAN33	25
SLC1A5	26	TSPAN8	26	LAPTM4B	26	SLC1A5	26	CD9	26
ANXA4	27	SDCBP	27	TSPAN33	27	TSPAN33	27	SLC1A5	27
TSPAN33	28	TSPAN33	28	TSPAN17	28	CD82	28	PTGFRN	28
CD82	29	IGSF8	29	STARD3	29	LAPTM4B	29	gag	29
SPPL2A	30	CLDN1	30	PDIA3	30	ICAM1	30	ICAM1	30
TSPAN15	31	SLC2A1	31					TSPAN5	31
TSPAN10	32	TSPAN10	32					TSPAN10	32
CLDN1	33	TSPAN15	33					SLC2A1	33
TSPAN17	34	TSPAN17	34					LAPTM4B	34
TSPAN5	35	SLC1A5	35					STARD3	35
IGSF8	36	TSPAN5	36
		ANXA11	37
